# Structure supports function: informing directed and dynamic functional connectivity with anatomical priors

**DOI:** 10.1101/2021.05.11.443529

**Authors:** David Pascucci, Maria Rubega, Joan Rué-Queralt, Sebastien Tourbier, Patric Hagmann, Gijs Plomp

## Abstract

The dynamic repertoire of functional brain networks is constrained by the underlying topology of structural connections: the lack of a direct structural link between two brain regions prevents direct functional interactions. Despite the intrinsic relationship between structural (SC) and functional connectivity (FC), integrative and multimodal approaches to combine the two remain limited, especially for electrophysiological data. In the present work, we propose a new linear adaptive filter for estimating dynamic and directed FC using structural connectivity information as priors. We tested the filter in rat epicranial recordings and human event-related EEG data, using SC priors from a meta-analysis of tracer studies and diffusion tensor imaging metrics, respectively. Our results show that SC priors increase the resilience of FC estimates to noise perturbation while promoting sparser networks under biologically plausible constraints. The proposed filter provides intrinsic protection against SC-related false negatives, as well as robustness against false positives, representing a valuable new method for multimodal imaging and dynamic FC analysis.
