## Supplementary files 1-2 for "Structure supports function: informing directed and dynamic functional connectivity with anatomical priors": Supplementary_file_01_rat_connectome_priors.xlsx

### Sheet: Foglio1
FROM Side→		CTX raw data 6 module arrangement		TO Side→	1	1	1	1	1	1	1	1	2	2	2	2	2	2	2	2
		Cerebral Cortex Region									MODULE 3								MODULE 3
		#	Name	Abbr.	VISp	SSs	PTLp	SSp	MOp	MOp	MOs	ACAd	VISp	SSs	PTLp	SSp	MOp	MOp	MOs	ACAd		Reported Value descriptors	Descriptor terms (used in Axiome M)	Assigned numerical value		Notes for descriptors
1	e1	2	Primary visual area	VISp	0	3	9	7	5	5	9	6	10	3	6	3	1	1	3	1				Raw data	Binned data
1	e2	6	Supplemental somatosensory area	SSs	9	0	10	11	11	11	9	3	1	11	7	3	3	3	3	3		Same origin & termination	identity	0	0	Although intra-region connections can and do exist, they are not included in inter-region analysis.
1	e3	15	Posterior parietal association areas	PTLp	9	7	0	11	9	9	10	3	3	1	9	3	3	3	3	3		No data	no article	1	0	Following an extensive search, no articles with data relevant to the connection were found.
1	e4	9	Primary somatosensory area	SSp	7	9	10	0	11	11	11	3	3	9	7	11	11	11	6	3		Unclear	unclear	2	0	It is unclear, from a report(s) relevant to the connection, if the connection exists or not.
1	e5	12	Primary somatomotor area	MOp	6	9	9	10	0	0	9	6	1	6	3	3	11	11	6	3		Absent	absent	3	0	The connection is reported to not exist.
1	e6	12	Primary somatomotor area	MOp	6	9	9	10	0	0	9	6	1	6	3	3	11	11	6	3		Axons-of-passage	ax.pass.	4	2	A report(s) indicates the existence of axons-of-passage (some connectivity possible).
1	e7	63	Secondary somatomotor areas	MOs	9	10	10	10	9	9	0	7	6	7	7	3	7	7	9	1		Very weak	v.weak	5	1	Lowest possible reported value for present connection.
1	e8	68	Anterior cingulate area, Dorsal part	ACAd	6	3	6	3	3	3	5	0	1	3	3	3	3	3	3	11		Weak	weak	6	2	Reported value for present connection.
2		2	Primary visual area	VISp	10	3	6	3	1	1	3	1	0	3	9	7	5	5	9	6		Weak to moderate	weak-mod	7	3	Reported value for present connection.
2		6	Supplemental somatosensory area	SSs	1	11	7	3	3	3	3	3	9	0	10	11	11	11	9	3		Present	exists	8	4	A connection is reported to exist, but its strength is indeterminate.
2		15	Posterior parietal association areas	PTLp	3	1	9	3	3	3	3	3	9	7	0	11	9	9	10	3		Moderate	moderate	9	4	Reported value for present connection.
2		9	Primary somatosensory area	SSp	3	9	7	11	11	11	6	3	7	9	10	0	11	11	11	3		Moderate to strong	mod-strong	10	5	Reported value for present connection.
2		12	Primary somatomotor area	MOp	1	6	3	3	11	11	6	3	6	9	9	10	0	0	9	6		Strong	strong	11	6	Reported value for present connection.
2		12	Primary somatomotor area	MOp	1	6	3	3	11	11	6	3	6	9	9	10	0	0	9	6		Very strong	v.strong	12	7	Highest possible reported value for a present connection.
2		63	Secondary somatomotor areas	MOs	6	7	7	3	7	7	9	1	9	10	10	10	9	9	0	7
2		68	Anterior cingulate area, Dorsal part	ACAd	1	3	3	3	3	3	3	11	6	3	6	3	3	3	5	0
				Abbr.	VISp	SSs	PTLp	SSp	MOp	MOp	MOs	ACAd	VISp	SSs	PTLp	SSp	MOp	MOp	MOs	ACAd
				VISp	0	0	4	3	1	1	4	2	5	0	2	0	0	0	0	0
				SSs	4	0	5	6	6	6	4	0	0	6	3	0	0	0	0	0
				PTLp	4	3	0	6	4	4	5	0	0	0	4	0	0	0	0	0
				SSp	3	4	5	0	6	6	6	0	0	4	3	6	6	6	2	0
				MOp	2	4	4	5	0	0	4	2	0	2	0	0	6	6	2	0
				MOp	2	4	4	5	0	0	4	2	0	2	0	0	6	6	2	0
				MOs	4	5	5	5	4	4	0	3	2	3	3	0	3	3	4	0
				ACAd	2	0	2	0	0	0	1	0	0	0	0	0	0	0	0	6
				VISp	5	0	2	0	0	0	0	0	0	0	4	3	1	1	4	2
				SSs	0	6	3	0	0	0	0	0	4	0	5	6	6	6	4	0
				PTLp	0	0	4	0	0	0	0	0	4	3	0	6	4	4	5	0
				SSp	0	4	3	6	6	6	2	0	3	4	5	0	6	6	6	0
				MOp	0	2	0	0	6	6	2	0	2	4	4	5	0	0	4	2
				MOp	0	2	0	0	6	6	2	0	2	4	4	5	0	0	4	2
				MOs	2	3	3	0	3	3	4	0	4	5	5	5	4	4	0	3
				ACAd	0	0	0	0	0	0	0	6	2	0	2	0	0	0	1	0
				SC prior matrix, obtained from the RAW data, after setting the diagonal to the maximum and scaling the matrix (see main text)
				Abbr.	VISp	SSs	PTLp	SSp	MOp	MOp	MOs	ACAd	VISp	SSs	PTLp	SSp	MOp	MOp	MOs	ACAd
				VISp	1	0.25	0.75	0.583333	0.416667	0.416667	0.75	0.5	0.833333	0.25	0.5	0.25	0.0833333	0.0833333	0.25	0.0833333
				SSs	0.75	1	0.833333	0.916667	0.916667	0.916667	0.75	0.25	0.0833333	0.916667	0.583333	0.25	0.25	0.25	0.25	0.25
				PTLp	0.75	0.583333	1	0.916667	0.75	0.75	0.833333	0.25	0.25	0.0833333	0.75	0.25	0.25	0.25	0.25	0.25
				SSp	0.583333	0.75	0.833333	1	0.916667	0.916667	0.916667	0.25	0.25	0.75	0.583333	0.916667	0.916667	0.916667	0.5	0.25
				MOp	0.5	0.75	0.75	0.833333	1	0	0.75	0.5	0.0833333	0.5	0.25	0.25	0.916667	0.916667	0.5	0.25
				MOp	0.5	0.75	0.75	0.833333	0	1	0.75	0.5	0.0833333	0.5	0.25	0.25	0.916667	0.916667	0.5	0.25
				MOs	0.75	0.833333	0.833333	0.833333	0.75	0.75	1	0.583333	0.5	0.583333	0.583333	0.25	0.583333	0.583333	0.75	0.0833333
				ACAd	0.5	0.25	0.5	0.25	0.25	0.25	0.416667	1	0.0833333	0.25	0.25	0.25	0.25	0.25	0.25	0.916667
				VISp	0.833333	0.25	0.5	0.25	0.0833333	0.0833333	0.25	0.0833333	1	0.25	0.75	0.583333	0.416667	0.416667	0.75	0.5
				SSs	0.0833333	0.916667	0.583333	0.25	0.25	0.25	0.25	0.25	0.75	1	0.833333	0.916667	0.916667	0.916667	0.75	0.25
				PTLp	0.25	0.0833333	0.75	0.25	0.25	0.25	0.25	0.25	0.75	0.583333	1	0.916667	0.75	0.75	0.833333	0.25
				SSp	0.25	0.75	0.583333	0.916667	0.916667	0.916667	0.5	0.25	0.583333	0.75	0.833333	1	0.916667	0.916667	0.916667	0.25
				MOp	0.0833333	0.5	0.25	0.25	0.916667	0.916667	0.5	0.25	0.5	0.75	0.75	0.833333	1	0	0.75	0.5
				MOp	0.0833333	0.5	0.25	0.25	0.916667	0.916667	0.5	0.25	0.5	0.75	0.75	0.833333	0	1	0.75	0.5
				MOs	0.5	0.583333	0.583333	0.25	0.583333	0.583333	0.75	0.0833333	0.75	0.833333	0.833333	0.833333	0.75	0.75	1	0.583333
				ACAd	0.0833333	0.25	0.25	0.25	0.25	0.25	0.25	0.916667	0.5	0.25	0.5	0.25	0.25	0.25	0.416667	1
																				weak SC
																				strong SC
