## Supplementary files 1-2 for "Structure supports function: informing directed and dynamic functional connectivity with anatomical priors": Supplementary_file_02_human_connectome_info.xlsx

### Sheet: Foglio2
IDLausanne2008	LabelLausanne2008	Yeo7RSNs	Hemisphere	Structure	module	numID	Abbreviation
1	lateralorbitofrontal	7Networks_5	rh	cort	Limbic	5	rLOrF
2	parsorbitalis	7Networks_7	rh	cort	Default	7	rOr
3	frontalpole	7Networks_5	rh	cort	Limbic	5	rFPol
4	medialorbitofrontal	7Networks_5	rh	cort	Limbic	5	rMOrF
5	parstriangularis	7Networks_4	rh	cort	Ventral Attention	4	rTr
6	parsopercularis	7Networks_4	rh	cort	Ventral Attention	4	rOp
7	rostralmiddlefrontal	7Networks_6	rh	cort	Frontoparietal	6	rRoMF
8	superiorfrontal	7Networks_7	rh	cort	Default	7	rSF
9	caudalmiddlefrontal	7Networks_6	rh	cort	Frontoparietal	6	rCMF
10	precentral	7Networks_2	rh	cort	Somatomotor	2	rPreC
11	paracentral	7Networks_2	rh	cort	Somatomotor	2	rPaC
12	rostralanteriorcingulate	7Networks_7	rh	cort	Default	7	rRoACg
13	caudalanteriorcingulate	7Networks_4	rh	cort	Ventral Attention	4	rCACg
14	posteriorcingulate	7Networks_4	rh	cort	Ventral Attention	4	rPoCg
15	isthmuscingulate	7Networks_7	rh	cort	Default	7	rIstCg
16	postcentral	7Networks_2	rh	cort	Somatomotor	2	rPoC
17	supramarginal	7Networks_4	rh	cort	Ventral Attention	4	rSM
18	superiorparietal	7Networks_3	rh	cort	Dorsal attention	3	rSP
19	inferiorparietal	7Networks_7	rh	cort	Default	7	rIP
20	precuneus	7Networks_7	rh	cort	Default	7	rPreCu
21	cuneus	7Networks_1	rh	cort	Visual	1	rCu
22	pericalcarine	7Networks_1	rh	cort	Visual	1	rPerCa
23	lateraloccipital	7Networks_1	rh	cort	Visual	1	rLO
24	lingual	7Networks_1	rh	cort	Visual	1	rLg
25	fusiform	7Networks_1	rh	cort	Visual	1	rFu
26	parahippocampal	7Networks_1	rh	cort	Visual	1	rPaH
27	entorhinal	7Networks_5	rh	cort	Limbic	5	rEn
28	temporalpole	7Networks_5	rh	cort	Limbic	5	rTPol
29	inferiortemporal	7Networks_5	rh	cort	Limbic	5	rIT
30	middletemporal	7Networks_7	rh	cort	Default	7	rMT
31	bankssts	7Networks_2	rh	cort	Somatomotor	2	rB
32	superiortemporal	7Networks_2	rh	cort	Somatomotor	2	rST
33	transversetemporal	7Networks_2	rh	cort	Somatomotor	2	rTrT
34	insula	7Networks_4	rh	cort	Ventral Attention	4	rIns
35	thalamusproper	thalamusproper	rh	subcort	<undefined>	0	rThal
36	caudate	caudate	rh	subcort	<undefined>	0	rCau
37	putamen	putamen	rh	subcort	<undefined>	0	rPut
38	pallidum	pallidum	rh	subcort	<undefined>	0	rPall
39	accumbensarea	accumbensarea	rh	subcort	<undefined>	0	rAccA
40	hyppocampus	hyppocampus	rh	subcort	<undefined>	0	rHypp
41	amygdala	amygdala	rh	subcort	<undefined>	0	rAmy
42	lateralorbitofrontal	7Networks_5	lh	cort	Limbic	5	lLOrF
43	parsorbitalis	7Networks_7	lh	cort	Default	7	lOr
44	frontalpole	7Networks_5	lh	cort	Limbic	5	lFPol
45	medialorbitofrontal	7Networks_5	lh	cort	Limbic	5	lMOrF
46	parstriangularis	7Networks_7	lh	cort	Default	7	lTr
47	parsopercularis	7Networks_4	lh	cort	Ventral Attention	4	lOp
48	rostralmiddlefrontal	7Networks_6	lh	cort	Frontoparietal	6	lRoMF
49	superiorfrontal	7Networks_7	lh	cort	Default	7	lSF
50	caudalmiddlefrontal	7Networks_7	lh	cort	Default	7	lCMF
51	precentral	7Networks_2	lh	cort	Somatomotor	2	lPreC
52	paracentral	7Networks_2	lh	cort	Somatomotor	2	lPaC
53	rostralanteriorcingulate	7Networks_7	lh	cort	Default	7	lRoACg
54	caudalanteriorcingulate	7Networks_4	lh	cort	Ventral Attention	4	lCACg
55	posteriorcingulate	7Networks_4	lh	cort	Ventral Attention	4	lPoCg
56	isthmuscingulate	7Networks_7	lh	cort	Default	7	lIstCg
57	postcentral	7Networks_2	lh	cort	Somatomotor	2	lPoC
58	supramarginal	7Networks_4	lh	cort	Ventral Attention	4	lSM
59	superiorparietal	7Networks_3	lh	cort	Dorsal attention	3	lSP
60	inferiorparietal	7Networks_7	lh	cort	Default	7	lIP
61	precuneus	7Networks_7	lh	cort	Default	7	lPreCu
62	cuneus	7Networks_1	lh	cort	Visual	1	lCu
63	pericalcarine	7Networks_1	lh	cort	Visual	1	lPerCa
64	lateraloccipital	7Networks_1	lh	cort	Visual	1	lLO
65	lingual	7Networks_1	lh	cort	Visual	1	lLg
66	fusiform	7Networks_1	lh	cort	Visual	1	lFu
67	parahippocampal	7Networks_7	lh	cort	Default	7	lPaH
68	entorhinal	7Networks_5	lh	cort	Limbic	5	lEn
69	temporalpole	7Networks_5	lh	cort	Limbic	5	lTPol
70	inferiortemporal	7Networks_5	lh	cort	Limbic	5	lIT
71	middletemporal	7Networks_7	lh	cort	Default	7	lMT
72	bankssts	7Networks_7	lh	cort	Default	7	lB
73	superiortemporal	7Networks_2	lh	cort	Somatomotor	2	lST
74	transversetemporal	7Networks_2	lh	cort	Somatomotor	2	lTrT
75	insula	7Networks_4	lh	cort	Ventral Attention	4	lIns
76	thalamusproper	thalamusproper	lh	subcort	<undefined>	0	lThal
77	caudate	caudate	lh	subcort	<undefined>	0	lCau
78	putamen	putamen	lh	subcort	<undefined>	0	lPut
79	pallidum	pallidum	lh	subcort	<undefined>	0	lPall
80	accumbensarea	accumbensarea	lh	subcort	<undefined>	0	lAccA
81	hyppocampus	hyppocampus	lh	subcort	<undefined>	0	lHypp
82	amygdala	amygdala	lh	subcort	<undefined>	0	lAmy
83	brainstem	brainstem	-	subcort	<undefined>	0	Cereb
